# Hallmarks of tumor-experienced T cells are absent in multiple myeloma patients from diagnosis through maintenance therapy

**DOI:** 10.1101/2024.06.03.597178

**Authors:** Carolyn Shasha, David R. Glass, Ernest Moelhman, Laura Islas, Yuan Tian, Gregory L. Szeto, Tao Peng, Xiaoling Song, Michelle Wurscher, Thomas F. Bumol, Troy R. Torgerson, Philip D. Greenberg, Damian J. Green, Evan W. Newell

**Author notes:** Equal contribution (Carolyn Shasha, David R. Glass).

## Abstract

Dysregulation of the bone marrow (BM) niche in multiple myeloma (MM) alters the composition and state of resident immune cells, potentially impeding anti-tumor immunity. One common mechanism of immune inhibition in solid tumors is the induction of exhaustion in tumor-specific T cells. However, the extent of T cell tumor recognition and exhaustion is not well-characterized in MM. As the specific mechanisms of immune evasion are critical for devising effective therapeutic strategies, we deeply profiled the CD8^+^ T cell compartment of newly-diagnosed MM (NDMM) patients for evidence of tumor reactivity and T cell exhaustion. We applied single-cell multi-omic sequencing and antigen-specific mass cytometry to longitudinal BM and peripheral blood (PB) samples taken from timepoints spanning from diagnosis through induction therapy, autologous stem cell transplant (ASCT), and maintenance therapy. We identified an exhausted-like population that lacked several canonical exhaustion markers, was not significantly enriched in NDMM patients, and consisted of small, nonpersistent clones. We also observed an activated population with increased frequency in the PB of NDMM patients exhibiting phenotypic and clonal features consistent with homeostatic, antigen-nonspecific activation. However, there was no evidence of “tumor-experienced” T cells displaying hallmarks of terminal exhaustion and/or tumor-specific activation/expansion in NDMM patients at any timepoint.
