## Supplemental tables for "Hallmarks of tumor-experienced T cells are absent in multiple myeloma patients from diagnosis through maintenance therapy"

### Sheet: S1
							Pre-treatment cytogenetics								Pre-treatment stage		Induction therapy								Melphalan			Maintenance therapy
Patient ID	Status	Age	Biological sex	Gender identity	Race/ethnicity	Investigator-assessed response at latest timepoint	17p-	t(4:14)	t(11:14)	t(14:16)	t(14:20)	1q+	1p-	Karyotype	International staging system	Revised international staging system	cycles	Drug 1	Drug 2	Drug 3	cycles	Drug 1	Drug 2	Drug 3	Dose (mg/m2)	# of days administered	Notes	Cycles completed one-year post-transplant	Drug 1	Drug 2	Drug 3	Notes
FH1003	NDMM	62	Male	Male	Caucasian	Stringent Complete Response (sCR)	no	no	no	no	not tested	no	no	Abnormal	III	II	1	Lenalidomide / Revlimid	Bortezomib / Velcade	Dexamethasone	2-7	Lenalidomide / Revlimid	Cyclophosphamide	Dexamethasone	200	1	One dose of dexamethasone (12 mg; IV) given on date melphalan administered.	4	Lenalidomide / Revlimid
FH1004	NDMM	47	Male	Male	Caucasian	Stringent Complete Response (sCR)	no	no	no	no	not tested	no	no	Normal	I	I	1-6	Lenalidomide / Revlimid	Bortezomib / Velcade	Dexamethasone					200	1		9	Lenalidomide / Revlimid
FH1005	NDMM	66	Female	Female	Caucasian	Stringent Complete Response (sCR)	no	no	no	no	not tested	no	yes	Normal	II	II	1-5	Lenalidomide / Revlimid	Bortezomib / Velcade	Dexamethasone					200	2	200 mg/m2 total over 2 days; 100 mg/m2 per day.	7	Lenalidomide / Revlimid
FH1006	NDMM	59	Female	Other	Caucasian	Stringent Complete Response (sCR)	yes	yes	no	no	not tested	yes	yes	Abnormal	I	II	1-5	Lenalidomide / Revlimid	Bortezomib / Velcade	Dexamethasone					200	1		8	Lenalidomide / Revlimid	Bortezomib / Velcade	Dexamethasone
FH1007	NDMM	69	Female	Female	Caucasian	Stringent Complete Response (sCR)	no	no	no	no	not tested	no	no	Normal	I	I	1-4	Lenalidomide / Revlimid	Bortezomib / Velcade	Dexamethasone					200	2	200 mg/m2 total over 2 days; 100 mg/m2 per day.	9	Lenalidomide / Revlimid
FH1008	NDMM	50	Female	Female	Caucasian	Partial Response (PR)	no	no	no	no	not tested	no	no	Normal	I	I	1-4	Lenalidomide / Revlimid	Bortezomib / Velcade	Dexamethasone	5-7	Carfilzomib	Pomalidomide	Dexamethasone	200	1		8	Lenalidomide / Revlimid
FH1009	NDMM	58	Male	Male	Caucasian	Very Good Partial Response (VGPR)	no	no	no	no	not tested	yes	yes	Normal	II	II	1-4	Lenalidomide / Revlimid	Bortezomib / Velcade	Dexamethasone					200	1		8	Lenalidomide / Revlimid
FH1011	NDMM	55	Male	Male	Caucasian	Stringent Complete Response (sCR)	no	yes	no	no	not tested	yes	no	Normal	I	II	1-5	Lenalidomide / Revlimid	Bortezomib / Velcade	Dexamethasone					200	1		8	Lenalidomide / Revlimid	Carfizomib / Kyprolis	Dexamethasone	Dexamethasone was not administered in cycles 2-8
FH1014	NDMM	62	Male	Male	Caucasian	Very Good Partial Response (VGPR)	no	no	no	no	not tested	no	no	Abnormal	I	I	1	No other drug used	Bortezomib / Velcade	Dexamethasone	2-6	Lenalidomide / Revlimid	Bortezomib / Velcade	Dexamethasone	200	1		9	Lenalidomide / Revlimid
PBHC1	HC	53	Unknown	Female	Caucasian
PBHC2	HC	55	Unknown	Male	Caucasian
PBHC3	HC	44	Unknown	Male	Caucasian
PBHC4	HC	37	Unknown	Female	Caucasian
BMHC1	HC	55	Unknown	Male	Asian
BMHC2	HC	53	Unknown	Female	African American
BMHC3	HC	37	Unknown	Female	Mixed Ethnicity
BMHC4	HC	44	Unknown	Male	Hispanic

### Sheet: S2
Target	Clone	Metal isotope	Source	Part number
CD45	HBO	89 Y	Standard Biotools	Cat# 3089003;RRID:AB_2661851
CD4	RPA-T4	110 Cd	BioLegend	Cat# 300502;RRID:AB_314070
CD8a	RPA-T8	111 Cd	BioLegend	Cat# 301002;RRID:AB_314120
CD14	TuK4	112 Cd	Thermofisher	Cat# MHCD1400;RRID:AB_10371749
CD19	HIB19	113 Cd	BioLegend	Cat# 302202;RRID:AB_314232
CD56	REA196	114 Cd	Miltenyi Biotec	Cat# 130-108-016;RRID:AB_2658728
CD57	HNK-I	115 In	BioLegend	Cat# 359602;RRID:AB_2562403
CLA	HECA-452	141 Pr	BioLegend	Cat# 321302, RRID:AB_492894
HLA-DR	1.243	142 Nd	BioLegend	Cat# 307602;RRID:AB_314680
ITB7	FIB504	143 Nd	BD Biosciences	Cat# 336002;RRID:AB_1227588
TIGIT	MBSA-43	144 Nd	Thermofisher	Cat# 16-9500-82; RRID:AB_10718831
Granzyme K	GM6C3	145 Nd	Santa cruz	Cat# SC-56125;RRID:AB_2263772
TCRgd	5A6.E9	NA (PE)	Thermofisher	Cat# MHGD04; RRID:AB_10374518
PE	PE001	146 Nd	BioLegend	Cat# 408102; RRID:AB_2168924
CD69	FN50	147 Sm	BioLegend	Cat# 310902; RRID:AB_314837
CD45RO	UCHL1	148 Nd	BioLegend	Cat# 304202; RRID:AB_314418
CD161	HP-3G10	149 Sm	BioLegend	Cat# 339902; RRID:AB_1501090
KLRG1	13F2F12	150 Sm	Thermofisher	Cat# 16-9488-85; RRID:AB_2637116
CD27	O323	151 Eu	BioLegend	Cat# 302802; RRID:AB_314294
2B4	C1.7	152 Sm	BioLegend	Cat# 329502; RRID:AB_1279194
CD103	B-Ly7	153 Eu	Thermofisher	Cat# 14-1038-80; RRID:AB_467411
CD3	UCHT1	154 Gd	BioLegend	Cat# 300402;RRID:AB_314056
CTLA-4	BNI3	156 Gd	BD Biosciences	Cat# 550405;RRID:AV_393666
CXCR3	G025H7	158 Gd	BioLegend	Cat# 353702; RRID:AB_10983073
PD-1	eBioJ105	160 Dy	Thermofisher	Cat# 14-2799-80; RRID:AB_763476
TIM3	F38-2E2	162 Dy	BioLegend	Cat# 345002; RRID:AB_2116574
CXCR5	RF8B2	165 Ho	BD Biosciences	Cat# 552032; RRID:AB_394324
CD71	CY1G4	166 Er	BioLegend	Cat# 334102; RRID:AB_1134247
CCR7	150503	168 Er	R&D	Cat# MAB197; RRID:AB_2072803
CD45RA	HI100	169 Tm	BioLegend	Cat# 304102; RRID:AB_314406
CCR5	HEK/1/85a	171 Yb	BioRAD	Cat# MCA2175GA; RRID:AB_324205
CD39	A1	172 Yb	BioLegend	Cat# 328202; RRID:AB_940438
Perforin	B-D48	175 Lu	Standard Biotools	Cat# 3175004B; RRID:AB_2895147
CD38	HIT2	176 Yb	BioLegend	Cat# 303502;RRID:AB_314354
CD16	3G8	209 Bi	Standard Biotools	Cat# 3209002B; RRID:AB_2756431

### Sheet: S3
HLA	Peptide	Sequence	Peptide family	Metal 1	Metal 2	Metal 3
A01	A01 Adenovirus-Hexon	TDLGQNLLY	Adenovirus	159	170	173
A01	A01 CMV-pp65	YSEHPTFTSQY	CMV	157	167	173
A01	A01 CMV-UL44	VTEHDTLLY	CMV	157	163	173
A01	A01 Flu-NP	CTELKLSDY	Influenza	167	173	174
A01	A01 Flu-PB1	VSDGGPNLY	Influenza	164	167	173
A01	A01 Hepatitis-Polyprotein	ATDALMTGY	Hepatitis	161	164	173
A01	A01UL46_354-362	ATDSLNNEY	CMV	155	157	159
A01	A01UL48_479-488	FTDALGIDEY	CMV	157	161	173
A01	A01UL48_90-99	SALPTNADLY	CMV	155	161	170
A03	A03 EBV-EMNA 3A	RLRAEAQVK	EBV	155	157	167
A03	A03 HCMV-IE-1	KLGGALQAK	CMV	159	161	164
A03	A03 HPV-E6	IVYRDGNPY	HPV	157	161	163
A03	A03 HSV-RS1_1096-1105	RLYPDAPPLR	HSV	157	170	174
A03	A03 Influenza-PR8	ILRGSVAHK	Influenza	155	159	173
A11	A11 EBV (BRFL1)	ATIGTAMYK	EBV	155	161	164
A11	A11 EBV (EBNA 3B)	AVFDRKSDAK	EBV	161	164	170
A11	A11 EBV (EBNA 4); A6801 (EBNA 3B)	IVTDFSVIK	EBV	155	163	174
A11	A11 EBV (LMP2)	SSCSSCPLSK	EBV	163	173	174
A02	A2 CMV-IE1	VLEETSVML	CMV	155	159	174
A02	A2 CMV-pp65	NLVPMVATV	CMV	167	170	173
A02	A2 CMV-pp65-2	QMWQARLTV	CMV	159	161	167
A02	A2 EBV-BALF-4	FLDKGTYTL	EBV	157	164	174
A02	A2 EBV-BLMF1	GLCTLVAML	EBV	159	173	174
A02	A2 EBV-BMRF-1	TLDYKPLSV	EBV	155	164	167
A02	A2 EBV-BRLF1	YVLDHLIVV	EBV	161	163	164
A02	A2 EBV-LMP1-1	YLLEMLWRL	EBV	155	161	173
A02	A2 EBV-LMP1-2	YLQQNWWTL	EBV	155	157	170
A02	A2 EBV-LMP2A	CLGGLLTMV	EBV	155	163	164
A02	A2 Flu-M1	GILGFVFTL	Influenza	155	157	163
A02	A2 HSV-UL25_367-375	FLWEDQTLL	HSV	157	161	167
A02	A2 HSV-UL47_286-294	FLADAVVRL	HSV	159	163	167
A02	A2 HSV-UL47_545-553	RLLGFADTV	HSV	155	170	173
A02	A2 IE62 593-601	ALWALPHAA	VZV	161	163	170
A02	A2 MAGEA3 271-279	FLWGPRALV	Cancer	159	163	164
A02	A2 MelanA - MART 26-35	ELAGIGILTV	Cancer	155	157	174
A02	A2 Proinsulin precursor 15-24	ALWGPDPAAA	Other	157	163	167
A24	A24 EBV-1	IYVLVMLVL	EBV	164	167	170
A24	A24 EBV-10-EBNA3A nuclear protein	RYSIFFDYM	EBV	157	167	170
A24	A24 EBV-5	TYPVLEEMF	EBV	155	159	167
A24	A24 EBV-6-BMLF1	DYNFVKQLF	EBV	159	161	173
A24	A24 EBV-9-EBNA-3B nuclear protein	TYSAGIVQI	EBV	159	164	174
A24	A24 Flu-1-M1	AYQKRMGVQM	Influenza	157	159	174
A24	A24 Flu-7-NP-H1N1	PFERATVMAAF	Influenza	159	161	170
A24	A24 Flu-8-Pol	RYGFVANF	Influenza	159	161	163
A24	A24 HCMV-1 pp65 113-121	VYALPLKML	CMV	155	167	174
A24	A24 HCMV-2 pp65 341-349	QYDPVAALF	CMV	157	173	174
A24	A24 HCMV-5-IE1	AYAQKIFKIL	CMV	155	161	167
A24	A24 HCMV-6	FTSQYRIQGKL	CMV	157	164	173
A24	A24 HPV-1-E6	VYDFAFRDL	HPV	155	173	174
A24	A24 HPV-5-NS-1	FYTPLADQF	HPV	163	167	174
A24	A24 HSV-UL21_162-170	VYTPSPYVF	HSV	170	173	174
A24	A24 HSV-UL31_292-300	EYQRLYATF	HSV	161	170	174
B07	B07 EBV (BMRF1)	RPQGGSRPEFVKL	EBV	157	161	170
B07	B07 EBV (EBNA 3A)	RPPIFIRRL	EBV	155	164	173
B07	B07 EBV (EBNA 6)	QPRAPIRPI	EBV	161	163	173
B07	B07 HCMV (pp65 #1)	RPHERNGFTVL	CMV	161	164	167
B07	B07 HCMV (pp65 #2)	TPRVTGGGAM	CMV	157	159	161
B07	B07 HSV-ICP0_698-706	VPGWSRRTL	HSV	164	173	174
B07	B07 HSV-UL21_382-390	VPRPDDPVL	HSV	155	159	164
B07	B07 HSV-UL49_281-290	RPTERPRAPA	HSV	157	164	170
B07	B07 Influenza (NP)	SPIVPSFDM	Influenza	155	161	174
B07	B07 Influenza (PB1)	QPEWFRNVL	Influenza	157	159	173
A24	CD138 265-273	IFAVCLVGF	Cancer	161	164	174
A02	CS1 239-247	SLFVLGLFL	Cancer	159	163	174
A24	CS1 240-248	LFVLGLFLW	Cancer	159	167	170
A02	CT-7 p1087-1095	FLAMLKNTV	Cancer	159	167	174
A02	CT-7 p959-968	ILFGISLREV	Cancer	155	159	163
A02	CT-7 p998-1006	RLLILILSI	Cancer	159	167	173
A02	CT-7, p1083-1091	KVVEFLAML	Cancer	155	163	170
A02	DAPK2	MLLDKNIPI	Cancer	159	170	174
A02	Eps8 101-2L	WLQDMILQV	Cancer	157	161	164
A02	Eps8 276-1Y9V	YLDDIEFFV	Cancer	159	163	170
A02	Eps8 455-1Y	YLAESVANV	Cancer	161	170	173
A02	HLA-DOb 232-240	FLLGLIFLL	Cancer	163	170	173
A24	HSP70	GYPVTNAVI	Cancer	161	163	174
A02	hTERT 540-548	ILAKFLHWL	Cancer	159	163	173
A02	IgG heavy chain-1	TLVTVSSAS	Cancer	155	159	170
A02	IgG heavy chain-2	LMISRTPEV	Cancer	157	167	174
A01	IgH	RIDWDDEKY	Cancer	155	157	161
A02	LAGE-1	MLMAQEALAFL	Cancer	157	159	167
A24	MAGE-A1	NYKHCFPEI	Cancer	157	170	173
A02	MAGE-A2	YLQLVFGIEV	Cancer	157	159	163
A02	MAGE-A3-1	KVAELVHFL	Cancer	155	170	174
A01	MAGE-A3-2	EVDPIGHLY	Cancer	157	159	164
A24	MAGE-A3-3	TFPDLESEF	Cancer	157	159	170
A24	MAGE-A3-4	IMPKAGLLI	Cancer	155	167	170
A02	MAGE-A4	GVYDGREHTV	Cancer	159	164	173
A02	MMSA-1 185-193	YLFILSLSL	Cancer	159	164	170
A02	MMSA-1 190-198	SLSLLTIYV	Cancer	155	159	161
A02	MMSA-1 241-249	GLTGFHTFL	Cancer	155	161	163
A02	MMSA-1 76-84	FLFSMATLL	Cancer	163	167	170
A02	MMSET-1	KAMEAASSL	Cancer	163	164	167
A02	MMSET-2	SLLEQGLVEA	Cancer	155	164	174
NA	MR1	KVYKTYFEI	Other	161	173	174
A02	MUC1 12-20	LLLLTVLTV	Cancer	157	164	167
A02	NY-ESO-1	SLLMWITQC	Cancer	161	167	173
A02	PIM-1	ALLKDTVYT	Cancer	163	170	174
A02	PRDI-BF1	GLFPRLCPV	Cancer	161	167	170
A02	RHAMM-R3	ILSLELMKL	Cancer	159	164	167
A02	SEMA4A	FLFQLLQLL	Cancer	163	167	173
A02	SLC1A5	FVFPGELLL	Cancer	161	163	167
A02	SLX1A-1	LAHVGPRL	Cancer	157	161	174
B07	SLX1A-2	LPPPPHVPL	Cancer	167	170	174
A02	SOX2(118-127)	TLMKKDKYTL	Cancer	163	164	174
A02	SOX2(216-225)	YMNGSPTYSM	Cancer	155	167	173
A02	SOX2(275-283)	SMYLPGAEV	Cancer	159	161	174
A02	SOX2(277-287)	YLPGAEVPEPA	Cancer	164	167	174
A02	SOX2(306-314)	TAINGTLPL	Cancer	164	170	174
A02	SPAN-XB 624	KTSESSTIL	Cancer	155	157	173
A02	SPAN-XB 626	SESSTILVV	Cancer	155	163	167
A02	SSX2 241-49	KASEKIFYV	Cancer	164	170	173
A02	Survivin	ELTLGEFLKL	Cancer	163	164	170
A02	TCL-1 (71-78)	LLPIMWQL	Cancer	163	164	173
A02	WT1 126-134	RMFPNAPYL	Cancer	157	163	164
A02	WT1 235-243-1	SLGEQQYSV	Cancer	157	163	174
A24	WT1 235-243-2	CMTWNQMNL	Cancer	155	164	170
A02	XBP-1	LLSGQPASA	Cancer	155	163	173
A24	XBP1 SP 223-231	VYPEGPSSL	Cancer	161	167	174
A24	XBP1 UN 185-193	ISPWILAVL	Cancer	155	157	164

### Sheet: S4
Target	Clone	Fluorophore	Source	Part number
Viability	NA	7-AAD	BD Biosciences	Cat# 559925
Streptavidin	NA	PE	BioLegend	Cat# 405204
CD14	M5E2	Pacific Blue	BioLegend	Cat# 301815;RRID:AB_493163
CD19	HIB19	Pacific Blue	BioLegend	Cat# 302224;RRID:AB_493653
CD3	UCHT1	BUV395	BD Biosciences	Cat# 563546;RRID:AB_2744387
CD4	SK3	BUV805	BD Biosciences	Cat# 612887
CD8	RPA-T8	FITC	BioLegend	Cat# 301006;RRID:AB_314124
CD45	HI30	Alexa Fluor 700	BioLegend	Cat# 304024;RRID:AB_493761
CD69	FN50	BV605	BioLegend	Cat# 310937;RRID:AB_2562306

### Sheet: S5
Target	Clone	Source	ID	Part number
2B4	C1.7	BioLegend	C0189	Cat# 329529; RRID:AB_2800857
CCR7	MAB197	BioLegend	Custom	NA
CD103	Ber-ACT8	BioLegend	C0145	Cat# 350233; RRID:AB_2800933
CD127	A019D5	BioLegend	C0390	Cat# 351356; RRID:AB_2800937
CD161	HP-3G10	BioLegend	C0149	Cat# 339947; RRID:AB_2810532
CD25	BC96	BioLegend	C0085	Cat# 302649; RRID:AB_2800745
CD27	O323	BioLegend	C0154	Cat# 302853; RRID:AB_2800747
CD28	CD28.2	BioLegend	C0386	Cat# 302963; RRID:AB_2800751
CD3	UCHT1	BioLegend	C0034	Cat# 300479; RRID:AB_2800723
CD38	HIT2	BioLegend	C0389	Cat# 303543; RRID:AB_2800758
CD39	A1	BioLegend	C0176	Cat# 328237; RRID:AB_2800853
CD4	RPA-T4	BioLegend	C0072	Cat# 300567; RRID:AB_2800725
CD45	2D1	BioLegend	C0048	Cat# 368545; RRID:AB_2801014
CD45RA	HI100	BioLegend	C0063	Cat# 304163; RRID:AB_2800764
CD45RO	UCHL1	BioLegend	C0087	Cat# 304259; RRID:AB_2800766
CD56	QA17A16	BioLegend	C0084	Cat# 392425; RRID:AB_2801024
CD57	QA17A04	BioLegend	C0168	Cat# 393321; RRID:AB_2801030
CD69	FN50	BioLegend	C0146	Cat# 353251; RRID:AB_2800943
CD71	CY1G4	BioLegend	C0394	Cat# 334125; RRID:AB_2800885
CD8a	RPA-T8	BioLegend	C0080	Cat# 301071; RRID:AB_2800730
CTLA-4	BNI3	BioLegend	C0151	Cat# 369621; RRID:AB_2801015
CXCR3	G025H7	BioLegend	C0140	Cat# 353747; RRID:AB_2800949
CXCR5	J252D4	BioLegend	C0144	Cat# 356939; RRID:AB_2800968
HLA-DR	L243	BioLegend	C0159	Cat# 307663; RRID:AB_2800795
KLRG1	13F12F2	BioLegend	Custom	NA
PD-1	EH12.2H7	BioLegend	C0088	Cat# 329963; RRID:AB_2800862
TCRgd	B1	BioLegend	C0139	Cat# 331231; RRID:AB_2814199
TIGIT	A15153G	BioLegend	C0089	Cat# 372729; RRID:AB_2801021
TIM3	F38-2E2	BioLegend	C0169	Cat# 345049; RRID:AB_2800925
Va7.2	3C10	BioLegend	C0581	Cat# 351735; RRID:AB_2810556
Streptavidin	NA	BioLegend	C0951	Cat# 405261
Streptavidin	NA	BioLegend	C0952	Cat# 405263
Streptavidin	NA	BioLegend	C0953	Cat# 405265
Streptavidin	NA	BioLegend	C0954	Cat# 405267
Streptavidin	NA	BioLegend	C0955	Cat# 405269
Streptavidin	NA	BioLegend	C0961	Cat# 405155
Streptavidin	NA	BioLegend	C0962	Cat# 405153
Streptavidin	NA	BioLegend	C0963	Cat# 405299
Streptavidin	NA	BioLegend	C0964	Cat# 405297
Streptavidin	NA	BioLegend	C0965	Cat# 405295
Streptavidin	NA	BioLegend	C0966	Cat# 405161
Streptavidin	NA	BioLegend	C0967	Cat# 405163
Streptavidin	NA	BioLegend	C0968	Cat# 405165
Streptavidin	NA	BioLegend	C0969	Cat# 405167
Streptavidin	NA	BioLegend	C0970	Cat# 405169
